# Cadherins modulate the self-organizing potential of gastruloids

**DOI:** 10.1101/2023.11.22.568291

**Authors:** Alexandre Mayran, Dominique Kolly, Lucille Lopez-Delisle, Yuliia Romaniuk, Maxine Leonardi, Anne-Catherine Cossy, Theo Lacroix, Ana Rita Amândio, Pierre Osteil, Denis Duboule

## Abstract

Gastruloids have recently emerged as an efficient four-dimensional model for studying some aspects of post-implantation embryonic patterning. They undergo gastrulation-like processes leading to the self-organization into highly reproducible biological objects. Here, we sought to uncover the molecular and cellular mechanism underlying this remarkable property. We report that self-organization competence is associated with a cell-specific coordination of a Cadherin switch. We find that N-Cadherin hinders gastruloids morphogenetic competence, for its inactivation leads to the formation of trunk-like structures in absence of extra-cellular matrix analogues. In contrast, *E-Cadherin* repression by *Snai1* is critical for self-organization: *Snai1* establishes a cell-specific repressive pace by triggering the repression of a pluripotency-associated transcription program and its chromatin landscape, thus allowing a proper transition from E-to N-Cadherin to occur. Altogether, this work establishes a molecular mechanism that integrates the exit from pluripotency and the pace of cell differentiation, leading to the observed self-organizing potential of gastruloids.
