## Supplementary table 1 for "Cadherins modulate the self-organizing potential of gastruloids"

### Sheet: Sheet1
sgRNA	sequence
Mesp locus 5'	CGAAGACAGGCGGCTGCCTC
Mesp locus 3'	CCACAGGAGGGTCCCCGCTT
Mesp2 mCherry Knock-in fw	TGCGGTGTGGATTTGGGCTG
Cdh2 del 5' guide	GCCTACCCAGGACCCACGCA
Cdh2 del 3' guide	TTGCTGCGGAGTGCGGCAGG
Snai1 del 5' guide	AGCGGAATCTCAGCGCCACG
Snai1 del 3' guide	GTCAGCTGAGCGGATTCTCG
