## Supplementary table 2 for "Cadherins modulate the self-organizing potential of gastruloids"

### Sheet: Sheet1
Primer name	forward primer	Reverse primer
Deletion Mesp locus	GTCACATGTCAGGTTGAAG	CTTACACAGAACCAGCTTG
Mesp locus 5' break	AAGCCTTCCTCTGGATAC	GTTAGAGGTCCCAGAGAAA
Mesp locus 3' break	GACTGGGTGAGCTTTCTA	TAAACCTACGGTCACAGG
Mesp2 mCherry Knock-in	TGGCTGTCCTGAACTTTG	ACATTGGGTACCTTCACT
Deletion Snai1	ACAGTTCCAGGAACCCCTAAGC	GGTACCAGGAGAGAGTCCCAGA
large.deletion.Snai1	GTTTGGTCTGGGTTTGAGGCTG	GACCTGTGGAAAGGCCTTCTCT
Deletion Cdh2	CCAATGGGACCTGTAGAA	AATGTACGTTTGCTAGCTGGG
