## Supplementary table 3 for "Cadherins modulate the self-organizing potential of gastruloids"

### Sheet: Sheet1
Mutation	Sequence by Sanger	forward sequencing primer	reverse sequencing primer
Mesp locus deleted allele	AGGTTGAAGCCAGGGGACAGAGATGAAGCCAGTGTGTCATCTTCCAGAGTTTCCCACCTGAATGCTCAGGGACATCCAGGGGATCATTGGGCCGGGAGGCTATGGTGACACTGATTATGTCTGGTTGTGTGGCTCTCAGCATCCAGATGACAAAGACCCAGATGAAAGGGCGGGAGCAGTGGTCCAGGCTGCGGAAGTACTCCATCATGCTCCAGAAAGAACTCTTAAAGAGGTGAGCACCCGGGACGCCATAGCTCCTGCTCAGGACACCAAGACTCCATGGAGCCAGCGGGGCCGAGGTATTGAGGACCTTCAAATACTGAGTGACTCGTGGAGCTTAGATGTGTCATTTAAATAAACAGGCTGGCAGCTGCTGTGGGTGCGGTTCATCCTTGCTTC…	GTCACATGTCAGGTTGAAG	CTTACACAGAACCAGCTTG
Mesp locus WT allele 5' end	CCTGAATGCTCAGGGACATCCAGGGGATCATTGGGCCGGGAGGCTATGGTGACACTGATTATGTCTGGTTGTGTGGCTCTCAGCATCCAGATGACAAAGACCCAGATGAAAGGGCGGGAGCAGTGGTCCAGGCTGCGGAAGTACTCCATCATGCTCCAGAAAGAACTCTTAAAGAGGTGAGCACCCGGGACGCCATAGCTCCTGCTCAGGACACCAAGACTCCATGGAGCCAGCGGGGCCGAGGTATTGAGGACCTTCAAATACTGAGTGACTCGTGGAGCTTAGATGTGTCATTTAAATAAACAGGCTGGCAGCTGCTGTGGGTGCGGTTCATCCTTGCTTCCCAGCCCTGACTCCGGCAGGGCCCAGCTCTTCTTGGCTCTGCCAGGCCCAGTGAGG…	AAGCCTTCCTCTGGATAC	GTTAGAGGTCCCAGAGAAA
Mesp locus WT allele 3' end	TTCTACAACCAGGCTCTGACAGTGTTTTTGCCCCGGGGGGCGGGGGACACACACCTGACTCTTCACGTGGGCCCCCAGAGTAAGAAAAGAGTATCCCTGCCTGTCTTCTGCATCTTTTTGCCTAAAGCTATCAGACCAGGGGCTGGAGAGATGGCTCAGTCAGTAAAGAGCCCGCCTCACAAACATGGAGATCTGAGCTCCGAACCTCAGCACCCAAGTACAAAGCTAGTCACAGTGGCGCATGCGCATCAGTAACCCCAGCTCTGCGAGGTAGAGACAGGAGAGTCAGCAGGGCTCAGCAGGCGAGCTCTCACAAAAAAGAAATAAGTCGGGGGCTGGTGGGAGAGGAAGACACCTGATGTTGAATACCCCTGGCCTCCACACGCATGTACACACATG…	GACTGGGTGAGCTTTCTA	TAAACCTACGGTCACAGG
Mesp2 mCherry Knock-in	AGATCCTTCTGGAAGTGGTGACCTGAGTGTTTTCTTTGAGATGCGTTCATCCATAAATGACTTGTGGCCCATAAAAGATTATAGTGATGACTGGGTTTtaccaagcactctctggttgctttgtactttccctgtatccgattatacagctctatgatgcgttatgatgctaatacagcaccccattttacaggtgggaaaactgacatgaagaaacttctcatagcagagctaggatttgaaggttggcagtgggtccccagaaccaggattcttgatttctatggtccactgtATGAGTTCCCCTGAGGCTATGCAGGCAGCaccagctacactggggaaccagctacactggggaaAGAGCCAGGTTTGAAATCTCCAGTCAGTGACCATGTCATA…	TGGCTGTCCTGAACTTTG	ACATTGGGTACCTTCACT
Snai1 KO clone 1 allele 1	GACCCCTAAGCGCGTGCATATCATCGCACTTTCTGGCTCCCCAGCGCCCAAAGGTCAGCAGCTCGGGGATGTTGCGGGGCACCGCGCTCGTCGTGGGGCAGGCGCGGCCACCAGGGGTCGCCCGAGGAGCTCGGAAGCCGCGCGGTCCGGTCCGGGAGGAGCCCAAGCGGAATCTCAGCTGACTCCCTGCTGTCTCTTCTCTTCCCGCAGAGTTCACCTTCCAGCAGCCCTACGACCAGGCCCACTGCTGGCCGCCATCCCTCCGCCCGAGGTCCTCAA	ACAGTTCCAGGAACCCCTAAGC	GGTACCAGGAGAGAGTCCCAGA
Snai1 KO clone 1 allele 2	TCCCCCACCCCCCACCCCCAGTGCTGGGAGTCTGATTCTATTCCCTGTTGTTACCTCCAGTGCCTAGAGACTCGATGCTAGCTGGTGCCCCAGAGGTTTCCGTAGACCCTCTGCTTTATAGGTGTTTATAACCCCATACTATGGGGGTGTGGGTTTGGTTTCCGAGGCCACCCTTCCTCCCTGTGAACGTTCCAACACGATTTTCAGGAAGTCGGGAGCCTTAGCCCTGGTCCTTGCTACCTCTGCCTCGCACCTGCCCTTATTGGTGTTTCACAATGCAACTCTAAACACGTCCGTCCTCAGCTGAAAGTCCTTCCGTGACTCCCCAGTGCCTGTAAGGCAAAGTCCAAACTCCTCCAAAGACCCGAGGCCAGGAAATCGGACCCCTCAGGGTCTGCC…	GTTTGGTCTGGGTTTGAGGCTG	GACCTGTGGAAAGGCCTTCTCT
Snai1 KO clone 2 allele 1	CCCAGCGCCCAAAGGTCAGCAGCTCGGGGATGTTGCGGGGCACCGCGCTCGTCGTGGGGCAGGCGCGGCCACCAGGGGTCGCCCGAGGAGCTCGGAAGCCGCGCGGTCCGGTCCGGGAGGAGCCCAAGCGGAATCTCAGCTGACTCCCTGCTGTCTCTTCTCTTCCCGCAGAGTTCACCTTCCAGCAGCCCTACGACCAGGCCCACCTGCTGGCCGCCATCCCTCCGCCCGAGGTCCTCAACCCCGCCGCTTCGCTGCCCACCCTCATCTGGGACTCTCTCCTGGTACC	ACAGTTCCAGGAACCCCTAAGC	GGTACCAGGAGAGAGTCCCAGA
Snai1 KO clone 2 allele 2	GCGCCCAAAGGTCAGCAGCTCGGGGATGTTGCGGGGCACCGCGCTCGTCGTGGGGCAGGCGCGGCCACCAGGGGTCGCCCGAGGAGCTCGGAAGCCGCGCGGTCCGGTCCGGGAGGAGCCCAAGCGGAATCTCAGCGGCGGGAGCCCCAGCAGCCCAGGCGCACCTGCTCCGGTCTCAGTCTCCGGCCGCGGGAGGGGAGGGGCTCAGCTGACTCCCTGCTGTCTCTTCTCTTCCCGCAGAGTTCACCTTCCAGCAGCCCTACGACCAGGCCCACCTGCTGGCCGCCATCCCTCCGCCCGAGGTCCTCAACC	ACAGTTCCAGGAACCCCTAAGC	GGTACCAGGAGAGAGTCCCAGA
Cdh2 KO clone 1 allele 1	CCAATGGGACCTGTAGAAGACTGGGACTAGGGTAGGAACATCCCTGGTCGGGAAGACTCGAGAAAGTTGGGCTGGGGTCCCGCGTCGCGGAGTGGCAAAAGAACTCGGGACCTGCGTGGAGCAGGTGCTTCCAAGTCGCAGCCAAGCCCCTAAGTACAGTCAATGAAAAGGCTCGCTGGCGCTCTCCCGAGAGTAGGAAAAGTGAGGGTGGCTCCCGGCAACTCCGCAGCAATTAAAAATAAAATAAACAGAGAAGCATAGTGAAAATTAGATCAGAAAGATAAAATGACTGCTGCAAATTCACGCCAGATTAAGGATTTTTGCTTCCTTTGAAACAGGAACTTGGAAGTGTAAAACTTTACAAGTTTGGGTGACAAGCATTTTGTAGAATGTTAGATT…	CCAATGGGACCTGTAGAA	AATGTACGTTTGCTAGCTGGG
Cdh2 KO clone 1 allele 2	CCAATGGGACCTGTAGAAGACTGGGACTAGGGTAGGAACATCCCTGGTCGGGAAGACTCGAGAAAGTTGGGCTGGGGTCCCGCGTCGCGGAGTGGCAAAAGAACTCGGGACCTGCGTGGAGCAGGTGCTCCCAAGTCGCAGCCAAGCCCCTAAGTACAGTCAATGAAAAGGCTCGCTGGCGCTCTCCCGGGAGTAGGAAAAGTGAGGGTGGCTCCCGGCAACTGCCTACCCAGGACCCACGCCGCACTCCGCAGCAATTAAAAATAAAATAAACAGAGAAGCATAGTGAAAATTAGATCAGAAAGATAAAATGACTGCTGCAAATTCACACCAGATTAAGGATTTTTGCTTCCTTTGAAACAGGAACTTGGAAGTGTAAAACTTTACAAGTTTGGGTGA…	CCAATGGGACCTGTAGAA	AATGTACGTTTGCTAGCTGGG
Cdh2 KO clone 2 allele 1	CCAATGGGACCTGTAGAAGACTGGGACTAGGGTAGGAACATCCCTGGTCGGGAAGACTCGAGAAAGTTGGGCTGGGGTCCCGCGTCGCGGAGTGGCAAAAGAACTCGGGACCTGCGTGGAGCAGGTGCTTCCAAGTCGCAGCCAAGCCCCTAAGTACAGTCAATGAAAAGGCTCGCTGGCGCTCTCCCGAGAGTAGGAAAAGTGAGGGTGGCTCCCGGCAACTGCCTACCCAGGACCCGCCGCACTCCGCAGCAATTAAAAATAAAATAAACAGAGAAGCATAGTGAAAATTAGATCAGAAAGATAAAATGACTGCTGCAAATTCACACCAGATTAAGGATTTTTGCTTCCTTTGAAACAGGAACTTGGAAGTGTAAAACTTTACAAGTTTGGGTGACA…	CCAATGGGACCTGTAGAA	AATGTACGTTTGCTAGCTGGGC
Cdh2 KO clone 2 allele 2	CCAATGGGACCTGTAGAAGACTGGGACTAGGGTAGGAACATCCCTGGTCGGGAAGACTCGAGAAAGTTGGGCTGGGGTCCCGCGTCGCGGAGTGGCAAAAGAACTCGGGACCTGCGTGGAGCAGGTGCTTCCAAGTCGCAGCCAAGCCCCTAAGTACAGTCAATGAAAAGGCTCGCTGGCGCTCTCCCGAGAGTAGGAAAAGTGAGGGTGGCTCCCGGCAACTGCCTACCCAGGACCCACGCCGCACTCCGCAGCAATTAAAAATAAAATAAACAGAGAAGCATAGTGAAAATTAGATCAGAAAGATAAAATGACTGCTGCAAATTCACACCAGATTGAGGATTTTTGCTTCCTTTGAAACAGGAACTTGGAAGTGTAAAACTTTACAAGTTTGGGTGA…	CCAATGGGACCTGTAGAA	AATGTACGTTTGCTAGCTGGG
