## Supplementary table 4 for "Cadherins modulate the self-organizing potential of gastruloids"

### Sheet: Sheet1
Probe target	Forward primer	Reverse primer
Sox3	TACCGAAGATGAGGAGGA	GCGTACACGAAATAGCAAA
Pcdh8	GTACTGCTGAGTGCAAGA	CACTGAAACCGGTCAATAAC
Pax3	CACACTGGAAACCGATATG	CCTGCTAACACACTACCT
Mesp1	CAGGAAAGGCAGGAAATG	CACTAGCACAATCGGTTTAT
Mixl1	GGCCTTCTTACTAGGGTTATTC	GTGCTTGACAGGGTCTTAC
Cyp26a1	AACAGAGCTCCTCTTTGG	TTTAAGACCACGGGACTG
Cdx2	TGCGAGAATCCTCAGAAG	AGATCAGTGACTCGAACAG
Sox2	AGATACAAGGGAATTGGGA	CAACCTGCATGGACATTT
Irx3	ATGTCAATCAGAGCCCGGAG	GTGCCCCGTACACTGATGAA
Meox1	TATGTGGGAGCCTTGAAT	CACAGCTTCTGTCTTGATG
Aldh1a2	AAGACTGCCACGTTTCTC	TTGCTAGCACGAGGTTTC
Lfng	CAGCTGGACCGGGAGCCTCG	CATCTCCTTGTGGCGCGAGATC
Meox2	CTCAGGAAAGCACCATTG	TAAGAGAAGAAGGCTGGAG
Snai1	TGATGGAGTGCCTTTGTA	AGTTCTGGGAGACACATT
Tbx6	CTGGAGGTTATCTGGACAT	CATGGCTTGCACTAGTAAC
Eomes	CTTCCACCTTTGATGTATCC	GCGAAGTGGACAGAATATC
Lhx1	GACGGTCCCTTTCCATTT	CGACAGGGCAATTAGAGT
Otx2	TTTCCACCCAGGGATATG	CCGTATGAGCGGTATCTT
Sox17	GTTGACCTTGGCAGAGAA	CTTATACACAAAGGGCAGATAC
