## Supplementary table 5 for "Cadherins modulate the self-organizing potential of gastruloids"

### Sheet: Sheet1
antibody	species	reference	concentration
E-CADHERIN	Rat	ab11512	1/500
N-CADHERIN	Rabbit	D4R1H - 13116S	1/200
TBX6	Goat	AF4744	1/50
SOX2	Goat	AF2018	1/200
SOX2	Rabbit	D9B8N - 23064S	1/200
FOXC1	Rabbit	ab223850	1/200
T/BRACHYURY	Rabbit	ab209665	1/200
Phalloidin	NA	ab176753	1/500
DAPI	NA	D1306	1/500
Goat IgG-568nm	Donkey	A-11057	1/500
Rat IgG-488nm	Donkey	A-21208	1/500
Rabbit IgG-647nm	Donkey	A-31573	1/500
