## Supplementary table 6 for "Cadherins modulate the self-organizing potential of gastruloids"

### Sheet: Sheet1
Sample.name	Multiplexing	well.10x
48h.WT.rep1	NA	1
72h.WT.rep1	NA	2
96h.WT.rep1	NA	3
120h.WT.rep1	NA	4
144h.WT.rep1	NA	5
168h.WT.rep1	NA	6
120h.anterior.WT.rep1	NA	7
120h.posterior.WT.rep1	NA	8
96h.WT.rep2	NA	9
96h.WT.rep6	NA	10
120h.WT.rep2	NA	11
120h.WT.rep5	NA	12
96h.Snai1.KO.clone2	NA	13
96h.Snai1.KO.clone1	NA	14
120h.Snai1.KO.clone2	NA	15
120h.Snai1.KO.clone1	NA	16
72h.WT.rep2	CellPlex	17
72h.WT.rep3	CellPlex	17
72h.Snai1.KO.clone1	CellPlex	17
72h.Snai1.KO.clone2	CellPlex	17
96h.WT.rep3	CellPlex	18
96h.WT.rep7	CellPlex	18
144h.WT.rep2	CellPlex	19
144h.WT.rep3	CellPlex	19
144h.WT.rep4	CellPlex	19
96h.WT.rep4	CellPlex	20
96h.WT.rep5	CellPlex	20
120h.WT.rep3	CellPlex	21
120h.WT.rep4	CellPlex	21
mESC.rep1	CellPlex	22
168h.WT.rep2	CellPlex	22
168h.WT.rep3	CellPlex	22
